# Integrative multi-omics data elucidating the biosynthesis and regulatory mechanisms of furanocoumarins in *Angelica dahurica*

**DOI:** 10.1101/2024.07.23.604792

**Authors:** Jiaojiao Ji, Xiaoxu Han, Lanlan Zang, Yushan Li, Liqun Lin, Donghua Hu, Shichao Sun, Yonglin Ren, Garth Maker, Zefu Lu, Li Wang

## Abstract

Furocoumarins (FCs) are crucial natural products playing a dual role as plant defense molecules and pharmacologically active substances. *Angelica dahurica* is a renowned herb with diverse and abundant FCs. However, the accumulation pattern over developmental stages, biosynthesis pathway and regulatory mechanisms of FCs in *A. dahurica* remain elusive, hindering the production of FCs via synthetic biology approaches. Here, we constructed a chromosome-level reference genome for *A. dahurica* and quantified the content dynamics of 17 coumarins across six developmental stages of its medicinal organ, root. It showed a gradual decrease in FC concentration with root enlargement. The combined analyses of transcriptomic and metabolomic data, together with in vivo enzymatic assay, confirmed that CYP71AZ18 was involved in the biosynthesis of bergaptol, whereas CYP71AZ19 and CYP83F95 contributed to the biosynthesis of xanthotoxol. Notably, CYP71AZ19 originated from a proximal duplication event of CYP71AZ18, specific to *A. dahurica*, subsequently undergoing neofunctionalization. Accessible chromatin regions (ACRs), especially proximal ACRs, are correlated with higher gene expression levels, including the three validated genes involved in FC biosynthesis, showing potential to regulate metabolite biosynthesis. Our findings provide new insights into the biosynthetic pathway of FCs and the epigenetic regulation of metabolite biosynthesis.
