## Supplementary material for "Integrative multi-omics data elucidating the biosynthesis and regulatory mechanisms of furanocoumarins in *Angelica dahurica*": DatasetS1-S2

### Sheet: Dataset S1
Dataset S1 Pearson correlation between FPKM and metabolite levels in diverse tissues.
Gene id	r of FPKM and metabolite concentration
	Bergaptol	Xanthotoxol
AD01G00576	-0.433461	-0.707585
AD01G00578	-0.496832	-0.726423
AD01G00842	-0.713525	-0.918012
AD01G01174	0.897766	0.156573
AD01G01338	0.998259	0.499286
AD01G01649	-0.497685	-0.393373
AD01G02011	-0.257525	0.709713
AD01G02094	-0.53421	0.238077
AD01G02096	0.999552	0.470313
AD01G02097	-0.00232805	0.19138
AD01G02184	-0.346406	-0.513854
AD01G02399	-0.0356227	-0.305636
AD01G02662	-0.0321982	-0.202466
AD01G03096	-0.524016	-0.0528505
AD01G03561	-0.396109	0.457332
AD01G03567	-0.37075	0.618412
AD01G04395	0.806055	0.422691
AD01G04479	0.349283	0.970283
AD01G05241	1	0.485255
AD01G05799	NA	NA
AD02G00390	0.969494	0.307098
AD02G00391	0.972222	0.315752
AD02G00393	0.321095	0.977447
AD02G00947	0.723288	0.848984
AD02G01114	NA	NA
AD02G01330	-0.0271506	-0.113185
AD02G01381	-0.514465	-0.595013
AD02G01500	0.999287	0.473501
AD02G01504	0.803349	0.0397247
AD02G02663	0.306654	0.980711
AD02G02788	-0.253714	0.722389
AD02G03075	0.882041	0.696523
AD02G03076	0.99769	0.434284
AD02G03079	0.534337	0.0534089
AD02G03474	0.999345	0.513378
AD02G03756	-0.684803	-0.286578
AD02G03758	-0.540127	-0.789822
AD02G03759	-0.702482	-0.0969106
AD02G03762	-0.364298	0.547781
AD02G04607	-0.315253	0.652865
AD02G04663	0.635383	0.353084
AD02G04677	0.0636618	-0.0889074
AD02G04955	-0.332112	0.635824
AD02G05121	-0.509868	-0.484798
AD02G05233	-0.4149	0.509005
AD02G05427	-0.361428	0.584142
AD02G05620	-0.664022	-0.79545
AD02G05644	0.114648	-0.750711
AD02G05676	-0.25	0.724947
AD02G05726	-0.359505	0.630665
AD03G00074	-0.402461	-0.630405
AD03G00078	-0.193688	0.757871
AD03G00225	-0.680502	-0.3445
AD03G00271	-0.711622	-0.958769
AD03G00272	-0.412491	-0.879584
AD03G00273	0.842558	0.322263
AD03G00274	-0.842619	-0.793955
AD03G00278	-0.273562	-0.479813
AD03G00282	-0.255045	-0.553149
AD03G00440	-0.302325	-0.0534054
AD03G00732	0.999243	0.479186
AD03G00734	0.999518	0.480142
AD03G00811	-0.650996	-0.924283
AD03G01048	0.573766	0.0281346
AD03G01225	-0.432625	-0.389288
AD03G01579	-0.362648	-0.537796
AD03G01616	0.99978	0.471479
AD03G01627	-0.895475	-0.315668
AD03G01634	0.764731	0.925954
AD03G01702	0.0119828	-0.819213
AD03G01709	0.71785	0.674951
AD03G02395	NA	NA
AD03G03221	-0.226152	-0.487038
AD03G03273	-0.190887	0.764373
AD03G03278	-0.3181	-0.412774
AD03G03929	0.989953	0.471752
AD03G04516	0.804856	0.440208
AD03G04565	-0.635825	-0.680005
AD03G04650	0.0552413	-0.838678
AD03G04652	-0.185435	-0.742314
AD03G04654	-0.657658	-0.821553
AD03G04655	0.894119	0.777576
AD03G04851	-0.615262	0.253817
AD03G05472	-0.364294	0.585255
AD03G05494	0.787233	0.219444
AD03G05495	-0.321345	-0.717408
AD03G05496	0.409106	0.993056
AD04G00388	1	0.485255
AD04G00435	0.107082	-0.623815
AD04G00492	0.96195	0.657364
AD04G00509	-0.428289	-0.151742
AD04G00529	-0.3359	-0.216493
AD04G01017	-0.252674	-0.417913
AD04G01110	-0.124987	0.785844
AD04G01111	-0.213353	0.644738
AD04G01112	-0.285243	0.508435
AD04G01233	0.269433	0.331264
AD04G01651	-0.0606537	-0.276343
AD04G02366	1	0.485706
AD04G02371	-0.0286136	0.851884
AD04G02591	0.140659	0.41131
AD04G02592	0.191378	0.375948
AD04G02600	-0.25	0.724947
AD04G02601	-0.257904	0.718787
AD04G02602	-0.295523	0.68593
AD04G02847	-0.230625	-0.405374
AD04G02946	-0.271353	0.708853
AD04G03208	-0.315328	-0.261182
AD04G03372	-0.772398	0.131311
AD04G03373	-0.077668	0.0585435
AD04G03378	-0.390481	0.612936
AD04G03744	-0.249677	0.725112
AD04G03784	-0.356205	-0.836634
AD04G03785	-0.414959	-0.841642
AD04G03887	0.0613	-0.68044
AD04G04015	-0.571239	-0.836961
AD04G04017	0.756337	0.259272
AD04G04019	-0.579286	-0.924576
AD04G04156	-0.428735	0.464763
AD04G04589	-0.0191405	0.849571
AD04G05188	-0.161651	0.784255
AD04G05472	0.892896	0.222038
AD04G05477	0.211065	-0.681518
AD04G05486	0.0982794	0.917474
AD05G00397	0.913028	0.318972
AD05G00611	NA	NA
AD05G00870	-0.266348	-0.407241
AD05G00880	NA	NA
AD05G00881	-0.16669	-0.445079
AD05G01233	-0.700857	-0.0504174
AD05G01973	0.999255	0.516524
AD05G02538	0.871196	0.26276
AD05G02619	0.70196	0.939941
AD05G02630	-0.124304	0.806479
AD05G03607	-0.347521	0.634837
AD05G04288	-0.25	-0.413773
AD05G04480	-0.240281	0.695792
AD05G04481	0.475083	0.401199
AD05G04482	0.885258	0.747853
AD05G04484	0.251202	-0.500898
AD05G04542	0.959917	0.381144
AD05G04564	-0.0532806	-0.830815
AD05G04608	0.996059	0.463327
AD05G04609	0.993552	0.456752
AD05G04612	0.976712	0.660048
AD05G04866	-0.377509	0.566862
AD05G05062	-0.537941	-0.73286
AD05G05161	NA	NA
AD05G05342	-0.860672	-0.339038
AD06G01905	-0.469582	-0.631183
AD06G02005	0.996443	0.537297
AD06G02006	0.999245	0.517454
AD06G02007	0.999264	0.51711
AD06G02008	0.702039	-0.253118
AD06G02872	0.999877	0.478821
AD06G02875	0.999798	0.472119
AD06G03068	-0.451915	-0.973975
AD06G03445	-0.870859	-0.356744
AD06G04983	0.988782	0.424338
AD06G05323	-0.280781	0.699836
AD06G05380	0.931068	0.598293
AD07G00409	-0.415112	-0.77417
AD07G00636	-0.353828	0.308479
AD07G01055	NA	NA
AD07G01074	-0.48537	-0.65251
AD07G01085	-0.504179	-0.690665
AD07G01301	0.932291	0.620036
AD07G01652	-0.668065	0.191581
AD07G01764	-0.474509	-0.690341
AD07G01949	-0.328914	0.620809
AD07G02275	-0.283966	0.697919
AD07G02379	-0.874818	-0.473166
AD07G02711	-0.57609	-0.927936
AD07G03950	0.253172	0.96855
AD07G04498	-0.279499	0.702516
AD07G04583	0.975734	0.445422
AD08G00046	-0.544174	-0.701947
AD08G00062	-0.478283	-0.604522
AD08G00063	-0.11265	0.813398
AD08G00079	-0.170013	-0.450134
AD08G00085	-0.451333	-0.854893
AD08G00087	-0.610871	-0.533103
AD08G00092	-0.814285	-0.261365
AD08G00095	-0.83763	-0.617754
AD08G00097	0.596874	0.148267
AD08G00104	0.119904	-0.638147
AD08G00133	0.808845	0.438482
AD08G00164	-0.460751	-0.717125
AD08G00407	0.984119	0.416235
AD08G00408	0.973699	0.611765
AD08G00409	NA	NA
AD08G00411	-0.170984	0.618055
AD08G00414	-0.386218	0.462073
AD08G00684	-0.387443	0.593185
AD08G00705	-0.548206	0.244177
AD08G00708	-0.420352	-0.477916
AD08G00819	NA	NA
AD08G00823	0.945001	0.696451
AD08G00956	-0.367162	-0.245056
AD08G01768	-0.223758	-0.711861
AD08G01769	0.531283	-0.169555
AD08G01807	-0.980059	-0.631902
AD08G01812	-0.806648	-0.860738
AD08G01887	-0.615382	0.109606
AD08G02567	-0.210755	-0.254941
AD08G02569	NA	NA
AD08G03433	-0.739129	-0.599333
AD08G03463	0.17949	0.919205
AD08G03637	-0.378917	0.128162
AD08G03887	0.998762	0.485399
AD08G03888	0.998751	0.498069
AD08G03890	1	0.485255
AD08G03891	0.988093	0.613951
AD08G03893	0.995225	0.435034
AD08G03895	0.99505	0.56971
AD08G03899	0.997607	0.516076
AD08G03900	0.998097	0.507854
AD08G03901	0.996696	0.513233
AD08G03902	0.997727	0.516747
AD08G03903	0.996927	0.49345
AD08G03904	0.994533	0.540379
AD08G03905	0.997537	0.516717
AD08G03968	-0.406049	-0.00740353
AD08G04078	0.0779613	-0.233997
AD08G04083	-0.34915	0.602819
AD08G04508	0.814291	0.114469
AD08G04611	-0.250766	-0.393521
AD08G04612	-0.143092	0.795585
AD08G04614	0.394219	0.090004
AD09G00115	-0.602926	0.104168
AD09G00351	-0.111653	-0.675323
AD09G00352	0.769289	0.353399
AD09G00468	0.893411	0.646874
AD09G00745	0.994621	0.442577
AD09G00750	0.609548	-0.00528303
AD09G00883	0.0629002	0.476481
AD09G01062	-0.758857	-0.539406
AD09G01121	0.641135	0.969614
AD09G01430	-0.438161	0.123763
AD09G01437	-0.44552	0.163882
AD09G01793	-0.216254	-0.357562
AD09G02895	-0.52522	-0.149178
AD09G03823	0.390849	0.767127
AD09G03902	0.308901	0.937896
AD09G04100	0.969942	0.441758
AD09G04555	-0.453554	0.544187
AD09G04556	-0.282604	0.684979
AD09G04643	-0.262491	0.716079
AD09G04737	-0.396347	0.158181
AD09G04738	-0.124846	0.806176
AD09G05057	-0.270584	0.708388
AD10G00415	0.730378	0.341789
AD10G00463	-0.310024	0.597225
AD10G00471	0.140672	0.933585
AD10G00597	-0.281136	0.530042
AD10G00792	0.998709	0.479228
AD10G00793	0.999429	0.480906
AD10G01206	0.116616	0.913976
AD10G01208	-0.412336	0.332066
AD10G01577	-0.435501	-0.164145
AD10G01896	-0.759656	0.0106436
AD10G01897	-0.25	-0.413773
AD10G01899	0.0886287	0.0612779
AD10G02020	-0.544784	-0.658726
AD10G02022	-0.470858	-0.69568
AD10G02195	-0.293897	0.66596
AD10G02707	0.966045	0.419541
AD10G04083	-0.180957	-0.912806
AD11G00289	-0.720588	-0.407101
AD11G01150	0.830522	0.811713
AD11G01155	-0.386222	0.600412
AD11G01171	-0.617174	-0.940151
AD11G01631	0.964722	0.366566
AD11G01641	0.215377	-0.213731
AD11G01769	0.968076	0.685458
AD11G01841	0.487107	0.169768
AD11G01842	0.995034	0.561313
AD11G01844	0.925181	0.383377
AD11G02108	0.94221	0.378626
AD11G02624	1	0.485255
AD11G03021	-0.93017	-0.625951
AD11G03217	-0.956166	-0.431042
AD11G03256	0.854474	-0.00792517
AD11G03569	0.957586	0.450476
ADUnG00089	-0.324246	0.596817
ADUnG00645	0.247805	-0.20719
ADUnG00803	1	0.485255
ADUnG00816	0.99995	0.482122
ADUnG00869	-0.25	-0.415847
ADUnG00870	NA	NA
ADUnG01018	-0.28781	0.646383
ADUnG01273	-0.850654	-0.137768
ADUnG01278	-0.605482	0.302087
ADUnG01298	0.148088	-0.50011
ADUnG01452	-0.22603	0.741737
ADUnG01574	-0.365563	0.598602
ADUnG01632	-0.502057	-0.696268
ADUnG01752	-0.445469	0.0812409

### Sheet: Dataset S2
Dataset S2 Validated genes in the FC biosynthetic pathway.
>CYP71AJ3-P.sativa
YFFPLFLVTIFLYKWLVKKTPSKNLPPSPPRLPIIGNLHQIGPDPQISLRDLAREYGPVM
HLKFGSVPVLVVSSADGAREIFKTHDLVFADRPYSSVANRIFYNGRDMVFARYTEYWRQV
KSTCVTQLLSVKRVQSFHNVREEEVALLLDNIENSKSKVINLSEMLIELTGNVVCRAALG
SGYNVDSYKSLLLQIMDMLGYSRSIEDFFPSLGWVDWITGLKGKVEKAANGVDAFLEGVL
KNHTNPSTSSANKDFVSILLEIQEADAGSSMDKECIKSLIWDMLGAGTETIATALEWTIG
ALIKSPDAMSKLQKEVREIGKGKSRIEEGDLVKMDYLKAVMKESMRLYFTAPLLVPREAR
QDVKFMGYDIKSGTQVLINAWAIARDPSSWDNPEEFRPERFLNSPIDYKGFNYEYIPFGA
GRRGCPGIQFAISVNELVVANVVNKFNFELPDGKRLEEMDMTASTGITFHKKS
>CYP71AJ4_P.sativa
YFFSLFLVTIFLYKWLAKKTPSKNLPPSPPRLPIIGNLHQIGPDLHISLRDLARKYGPLM
QLQLGRIPVLVVSSAEATREVLKTHDVVFSQRPITSAIDKLCYKGRDVAFSRYSEYWRQV
RSTCVTQLLSNSRVHSFHNIREEEVALLIQNIENSASEVINLGEQLIQLTRNVVCRVSVG
SEYLSGHKGKLYQKLLAEVTEMLAYTYSIGDFIPLLGWVDWLSGSKAKVEKTAKEVDAFL
EGALRDHIKTMASNKGSANDDFLSILLEIREADAGSTLDEECIKAIVWDMILGGTETTST
TLEWIVAAIIKNPDVMFKLQKEVREIGKGKSKIEEVDLVKMNYLKAVMKESMRLYITAFL
LPREAKQDVKLMGYDISSGTQVLINTWETARDPSLWDNPEEFRPERFLNSPIDYKGLHYE
YLPFGGGRRGCPGIQFAMAVNELAVANVVYKFDFKMPDGERFEDLDMSGVPGISLYRK
>CYP71AZ1_A.majus
MQMDAVVILLILAFPIASVYVLFYHKKRVDGLSEPPGPPGLPFIGNFYQLYKAPCIHEYL
CTLSKRYGSLMTLRMGSVPILVVSSPKMAKEVLKTQDLAYCSRPMMTGMQKLSYNGLDVA
FSPYSEHWRQVRKFCTLELFTQKRAQIDFRHVHEQEVSRMIARLSETAAASKDVNAFECF
SNLATSIISRVAFGKRHDEDGIGKERLQRMLSELDTMLSVYFVSDFFPMFGWIDSLTGMR
ARLDRTFKEMDMFYEELIDDHLKPDRPESLTEDIIDVMLKNKGCSSSSLTKDTMKAILLN
VFNGGTGTSASLLVWAMTALMRNRGVMKKVQEEIRSVIGKKGNVDEDDIQNLPYLRAVVK
ETMRLYPTGALLIPRKTIESSIIGEDKDHMYMIKPKTLVYVSMWAIGRDPEIWKNPMKFV
PERFLERHDINYQGQQFEYIPFGAGRRICPGIHLGLTTVELALANLLYTFNWEPPVGTRF
EDINDETVNGITLQKKNALYIRPKTYMFS
>CYP76F112_F.carica
MDIFTSLLYLALILFFSLQVFRSFAFPKHKRLPPGPKPRPIIGSLLELGDQPHRSLARLS
ESYGPFMHLKLGQVTTVVISSTTMAKEVLQANSQVVSSRTITDASRAHRHSDFSMVMLPV
SPLWRNLRKISNSHLLSSKALDGNMELRNKKVQELLNDVHKSVQAGEAVEIASLSFRATL
NLLSTTFFSMDMADDTNSVTLKELKEAMSHMMEELGKPNLADYFPFLQKIDPQGIRRRNT
VTFRKLINLFGRIIDQRLKVREASGSLKDDDILDTLINMMVVDQEKKEDQLDKTIIEHFL
LDLFSAGTETTSTTLEWAMAELVKAPEIMSKARAELDQVIGKGNQVKESDVSRLPYLQAI
VKETFRMHPTAPLLIPRKADSDIEISDYIIPKDAQVIVNVWAIGRDSSTWENPDKFIPER
FLDIDIDVGGRDFKLIPFGAGRRICPGFPLAMRMLHLMLGSLLHSFDWKLEDGVRPDALN
MDEKFGLTLQMAQPLRAIPVPTKH
>AkPT1_A.keiskei
MILILTSSFSLRPQHGFATSLQSQRTQIHNSNKYKEYKSVMDFLPIASISKCSFGNSYRY
KLVREQKVHSPTFCAQSTNEEFILQQKNNHIITPPQSSLWKNVDVFLRFCRLHSIIGGIV
GLISISLLPVTSLGDLSPGFFTGLLKAIIPMALINTYTSCLNQVTDVEIDKVNKPHFVLA
SGEYTMEQGKAIGAALALMAFIMGIYFNSPSLLLGLVAYFFVGTAYSVKLPLLRWKKNPF
LAAFVIINILLIVPIVSFIHTQTYVLGRPLVFTKPFAFSLFGNTMFGIALALMKDIPDME
GDKAFGIQTFSLMHGKRKVFDICRSIMLTVYGSAMLIGTLSSSPLNKLITVLGHGALGCI
LWTRSQSLNLDDVPAVESFYMFSWKLFYAEYLLVHFLR
>PsPT1_P.sativa
MAQTIMHSRLSSGFLHLQRDKGFRTLPTQRRHAKVVNGDQEFAFRVVSCDKNLDSTKNFS
GSCEKPIRTHTNKLLQTISATSDREAIIQPKDDYEAPWQNTLRRKWDAFCTFGRPYSAIC
TIIGISSVSLLPLTSVKDFSAPYFVGLLQALIPFLCANIYTSGINQLVDVDIDKINKPYL
PLVSGEFSLGEGRAIVSALAFMCLAVGILSHSTPLFVGVLVYFLIGTAYSVELPLLRWKT
KPAMAAFSMAGLMGLTIQPAVFYHIQNALGKPMVFSKTVAFATIFFSVFAAVLGAIKDVP
DVEGDTAFGNRTFSVRYGQEKVFSVCLNILLLAYGFAVVVGASSSFLLCKIVSVMGHTTL
ASLLLLRAKSTNPKDPESTQSFYMFLFKLLYAEYVLIHFMR
>PsPT2_P.sativa
MTQTLMHSRFSSGFLHLQRRERSGFLTSFPTRRRHATILNKDKELTVRVVSCDKILDSTN
NSSRSCEKPINRTNTSTLLQTLGASSEGEVIIQPKAEYEETWDSIFWRKWDAFVTFGRPY
SVLGSIIGISSVSLLPLTSVGDFSLAVFVGFVQALIPFVCANIYASGINQVVDVEIDKIN
KPYLPLVSGDFSMGEGKAVVSATGFLCLAMTIMFGSLPLFLGVLGYFLYATAYSVELPFL
RWKTKPFMAAFSMAGLMGLTIQPSVYYHIQNVLGRPMVLTKPVVFATSFISVFSAVLAMI
KDLPDVEGDRALGNLTFSVRYGQEKVFNICVGIMLAAYASAVVTGSFSSLLICKLVSVIG
HTALAFLLMLRAKSIDVNDPESTQSFYMFAFQLLYAEYVLIHFIR
>CmOMT1_C.monnieri
MEGMTKNEATHENEDTAQAQVDIWRFVYGFAETAAVKCAVELGIPDILENHTEPMTLSQL
SSALACRSTPLFRIMRFLMNIGLFKEKRTNQGSMGYVQTPMSRLLVKDGKNSLASMFLFV
NGSVMTAPWNFLSAHVLDDRASPFTYAHGMGSWKLAAGNPDFRKLIDDAMACDTKMTVPA
VLDGCPELFNGLSSVVNVGGGNGAAVRILVERCPWIHGINFDLPQVVSVAPVCEGIEHVG
GDMFMSVPKANAAFLKWVLHNWSDDECIKILKNCREAIAEYGTSGKVIIVDAVIEGNGGD
KPKNMGVLLDLIMLAQTDKGKERTAREWTFIFREAGFTRHTIKNIPFLTEITVIEAYP
>CmOMT2_C.monnieri
MAGIINSDAAHGNDETAQAQVDIWRFVFGFTETAAAKCAVELGIPDILENQANPMTLSQL
SSALACSSTALFRLMRFLMSRGIFKEKITSQGSMGYVQTPLSRLLTKDGNNSLAAMLLWQ
SSPIIIDPWHHLSSRVHDDKTSAFVCAHGKDIWQIAAENPDHRKLIDEAMACDTRRTVRA
LLDGCPEVFHGMSSVVNVGGGNGTALRILIEICPWIRGINFDLPDAVSVAPKSEGIEHVG
GDMFMSVPKANAAFLKWILHDWNDDECIQILKNCREAILEFGTAGKVIIVEAVIEENGGD
KLKDVGLMLDMIMLAQTNKGKERTAAEWTFILRGAGFTRHTIKNFQSALSVIEAYP
>PcPT-P.crispum
MSQTLMHSRFSSGFLHHQPEKGFLTLQTQRRHAKTLKGEKEFPSRVVSCHKNVDSSKNFS
SSCEKSKTQEKILAQTLGATSDGEAIVQPNNDFEVTWQNTLRRKWDAFSIFSRPYSAICT
IIGISSVSLLPLTSVADFSPAYFVGLLQALIPFLCANIYTSAINQLVDVDIDKINKPYLP
LVSGEFSMGEGRAIVSALTFTCFAMAIMSHSVPLFVGVLVYFLIGTAYSVEHPLLRWKTK
PAMAAFSMAGLMGLTIQPTVFYHIQNVLGKPMVFSRSVAFATMFFSIFAACLGAIKDIPD
VEGDREFGNLTFSVRYGQEKVFSFCLNVLLLAYGSAVVVGASSSSLLCKTVSVIGHTVLA
SLLVLRAKSTNPKDPESTQSFYMFLFKLLYAEYVLIHFMR
>FcPT1a-F.carica
MDLSISHSSLRLPATIRRPFKASSKNSRLFVSPIKPRITQDMKSSSNFPIAKCSSSSSSS
STNKLTLPPGLYGESRFSKPLLFGQHDRNSARASAQAQAEGSDSVPLANSQVGLSVPDSV
FAKVTRFLYTCYKFARPYAMRQSIISTVCLYARVLVENPQLFKWSLLLKAFPGLIAVFLA
YTYYNGTNQIFDIDIDKVNKPYLPLPAGELTLKQAWYLVIFDIVAGLSILRLMNADKITT
ILYCLGLFFCTLYSAPPFRFKGSSLATVIVIPLITGVIQNIGILYTSQVSLGLPFWWSPP
VVFITAFSTLFFVIISIIKDIPDVEGDLKHNIRTFAAMFGAKNIAVAAMGLLLINYLAPI
AAAFYLPQAFNLKVLLPSHLIMSVWSIFEWRKMVKENYNQESSTNFFQFLWTLLMIEFLL
FPFI
>AdPT3_A.dahurica
MTQASMHRRLSSGFLHQRKRGFLTLQTQRRHAKILNGNKEFPFRVVSCDKNLDSTKNFSS
SCEKPIRTHRSEVLQTVGATSDGEVIIQPKDDYQATWQSTLRRKWDAFCIFSRPYSAICT
IIGISSVSLLAFTSVADFSPAYFAGLLQAMIPFLCANIYTSGINQLVDVDIDKINKPYLP
LVSGELSMGEGNAIVSALAFTCLAMAIMSNSVPLFVGVLVYFFIATAYSVEHPLLRWKTK
PHMGAFSMAGLMGLTIQPAVFFHIQNALGKPMVFSRSVGFATFFFSIFAAVLGAIKDIPD
VEGDRAHGNLTFSVRYGQEKVFNFCLNILMIAYGAAVVIGASSPFLLCKIVSVIGHTTLA
SLLMLRAKSTKVDDPESTQSFYMFLFKLLYAEYVLIHFIR
>AmBMT_A.majus
MAEMKTSPSQDEEAGVVAMQLATSTVLPMILKSAIELDLLNTIAKAGPGNYLSPSDLASK
LLLSNPDAPVMLARILRVLATYKVLGCKRGEVEWLYCWTPVCKYLSNNEDGASIAPLLLV
HQDKVTIKSWYHLTDAVRDGGTAFNKAHDMSIFFYASQDPQFNKAFNRSMRGHSTITMKK
ILETYKGFEGLKSIVDVGGGTGATLNMTISKYPTIKGINFDLPHVVGDAPSLPGVEHVGG
NMFASVPKGDAIFLKWIFHSWGDEECLKILKKCHQALGDNKKVIVAEFILPEDPGGSDSA
TKSAVHLDAIMLAYVPGGKERTEKEFESLAKRAGFKSFTKVCCAFNTMIMEFSK
>PpBMT_P.praeruptora
MAGMKTSPSQDEEACVLAIQLATSTVLPMILKSAIELDILNTISKAGPGNYLSPSDLASK
LLMSNPHAPIMLERILRVLATYKVLGCKPSELSDGEVEWLYCWTPVCKFLSNNEDGASIA
PLLLVHQDQVPMKSWYHLTDAILDGGTAFNKAYGMNIFDYASQDPQFNKVFNRSMAGHST
ITMKKILETYNGFEGLKSIVDVGGGSGATLNMIISKYPTIKGINFDLPHVVGDSPIHPGV
EHVGGDMFASVPKGDAIFLKWIFHSWSDEDCLRILKNCYEALADNKKVIVAEFIIPEVPG
GSDDATKSVVHLDAVMLAYVPGGKERTEKEFEALATSAGFKSFRKVCCAFNTWIMEFSK
>CYP71AJ1-A.majus
MKMLEQNPQYLYFFSLFLVTIFLYKWLTLKKTPLKNLPPSPPQYPIIGNLHQIGPDPQAS
LRDLAQKYGPLMFLKFGTVPVLVVSSADAAREALKTHDLVFADRPYSSVANKIFYNGKDM
VFARYTEYWRQVKSICVTQLLSNKRVNSFHYVREEEVDLLVQNLENSHSKVANLTELLIE
VTGNVVCRVSVGSGDKVDSYKILILEIMDMLGYSRSIEDFFPLLGWVDWLTGLRGKVAEA
AKGVDTFLEGVLKEHLSTTGSKYNDFVSILLEIQEADAGSSMDNECIKSLIWDMLGAGTE
TISTALEWTLAALIKNPDAMFKLQNEVREIGKGKSKISEADLVKMNYLQAVMKESMRLYF
TAPLLVPREARQDIKFMGYDISSGTQVLINAWAIARDPLLWDKPEEFRPERFLNSPIDYK
GFHYEFLPFGAGRRGCPGIQFAMCINELVVANLVHKFNFELPDGKRLEDLDMTAASGITL
RKKSPLLVVARPHV
>CYP71AJ2-P.crispum
YFFSLFLVTVFVYKLLTLKKTPSKNLPPSPPRYPIIGNLHQIGPDPQHSLRDLALKYGPL
MSLKFGTVPVLVVSSADAAREVLKTHDLIFADRPYSSVANKVFYNGKDMVFARYTEYWRQ
VKSICVTQLLSNKRVNSFQNVREEEVDLLVQNIENSCSKVINLTELLIEVTGNVVCKVSV
GSGDKVDSYKILILEIMEMLGYSRSIEDFFPMFGWVDWLTGLRGKVAKAAKGVDDFLEGV
LKEHLTARASNNASADNDFVSILLEIQEADAGSTMDNECIKSLIWDMLGAGTETISTALE
WTLAALIKNPDAMLKLQNEVREIGKGKSKISEADLGKMTYLQAVMKESMRLYFTAPLLVP
RESRQDVKFMGYDISAGTQVLINVWAIARDPSLWEKPEEFRPERFLNSHIDYKGFNYEYL
PFGAGRRGCPGIQFAMAVNELVVANVIHKFNFELPDGERLEDLDMTAVSGITLRKK
>CYP71AJ49-P.praeruptorum
MKMLEQYPLFLYFLSLSFVTIFLYKWLTLKKTALKNLPPSPPKLPIIGNLHQIGPEPHIS
LRALAQKYGPLILLKLGSVPVLVVSSADAAREILKTNDLVFSDRPYSTVTSRISYNGRDV
AFARYSEYWRQVKSTCVTHLLSSRRVHSFHNVREEEVALLIQNIECPHSKLVNLSDLLAE
LTQNVVCRVAFGRKYESGHKGDSYKKLLEEIMKLAGYSRSMEDYFPLLGWVDWLSGLKGE
VEKAANEIDAFLEGVLRDQPSTTASNNFVSILLEIQNTDAGSSIDRECIKAIILDMFVGG
TETTSTTLEWTIAALIKNPKVMSKLQNEVREIGKGKSKILEGDLVKMYYLKAVMKESMRL
YFIAPLLSPREARQDLKLMGYDIRSGTQVLINAWAIARDPSLWDNPEEFRPERFLNSPID
YKGLHFEYLPFGAGRRGCPGIQFAMAVNELALANVVHKFDIKLPDGERLEDLDMTGVFGL
TLSRKSPLLVVATPHV
>CYP71AJ51-P.praeruptorum
MKMLEQYPLYLYLVLLFLVTLVLYRWLTLRKTPSKNLPPSPPKLPIIGNLHQIGPDPHIS
LGALAQKYGPLMLLKFGSVPVLVVSSADAAREIFKTHDLAFSDRPISNVAKRIFYNERNV
GFSRYSEYWRQVKSTCVTQLLSSSRVHSFHNVREEEVALLINKIEFSHSETVNLTDLLGE
LTRNVVCRVALGRKYEKNHEGISYKRLLEDIMEMLAFSRSIGDFIPFLSWIDWLTGLKGK
VEKTVKEVDTFLEAVLRDHPALNNGSANNNFVSILLEIQKGDAGFSIDRECIKSLILDMI
AAGTETTSTTLEWIIAALLKNPDIMFKLQSEVREIGKGKPKILEGDLAKMKYLKAVMKES
MRLYITAFLVPREARQDVKLMGYDIRSGTQVLINAWAIARDPSLWDNPEEFRPERFLNSP
IDYKGLHYEYLPFGAGRRGCPGIHFAMAVNELAVANLVHKFDFELPNGEKLQDLDMTGVT
GLSLRRKSPLLVVATPHV
>CYP82D64-C.paradisi
APEAGGGWPVIGHLHLLGGPEPLHKVLGKIADKYGPILTIKMGVRRTLVVSNWEIAKECL
TTSDKVFATRPKTVAGDILCYDSSLLGFVPYGHYWRQIRKIATLELLSSYRLESLKYVRE
SEVRTCLKELYNLWGAVLVDMKKWCEYVTLNVILRMVVGKRCNTSSDQGWKDELSRFFEF
MGKLVVSDALPFLRWLDIGGDERLMKKTARELDLIMQRWLDEHRRKGD-DNFMGAMLSIL
DDRDADTINKATCLALILGGSDTTSGTLTWAISLLLNNRHALKKAQEELDQQVGKERAVD
ESDTQNLVYLQAIIKETLRLYPAGPLLAPREAMEDCTVSGYHVPAGTRLMINAWKIQRDP
RVWETPSAFQPERFLPAHADVDVRGQQFELIPFGSGRRSCPGASSALQVLHLTLARLLHA
FELATPLDQPVDMSESPGLTIPKATPLKVLLSPRL
>CYP82D64-C.hystrix
APEAGGGWPVIGHLHLLGGPEPLHKVLGKIADKYGPILTIKVGVRRTLVVSNWEIAKECL
TTSDKVFATRPKTVAGDILCYDSSLLGFVPYGHYWRQIRKIATLELLSSYRLESLKYVRE
SEVRTCLKELYNLWDAVLVDMKKWCEYVTLNVILRMVVGKRCNTSNDQGWKDELSRFFEF
MGKLVVSDALPFLRWLDIGRDEMLMKKTARELDLIMQRWLDEHRRKGDSDNFMGAMLSIL
DDRDADTINKATCLALILGGSDTTSGTLTWAISLLLNNRHALKKAQEELDQQVGKERAVD
ESDTQNLVYLQAIIKETLRLYPAGPLLAPREAMEDCTVSGYHVPAGTRLMINAWKIQRDP
RVWENPSAFQPERFLPAHADVDVRGQQFELIPFGSGRRSCPGASSALQVLHLTLARLLHA
FELATPLDQPVDMSESPGLTVPKATPLKVLLSPRL
>CYP82C2-A.thaliana
MDTSLFSLFVPILVFVFIALFKKSKKPKHVKAPAPSGAWPIIGHLHLLSGKEQLLYRTLG
KMADQYGPAMSLRLGSSETFVVSSFEVAKDCFTVNDKALASRPITAAAKHMGYDCAVFGF
APYSAFWREMRKIATLELLSNRRLQMLKHVRVSEISMVMQDLYSLWVKKGGSEPVMVDLK
SWLEDMSLNMMVRMVAGKRYFGGGSLSPEDAEEARQCRKGVANFFHLVGIFTVSDAFPKL
GWFDFQGHEKEMKQTGRELDVILERWIENHRQQRKVSGTKHNDSDFVDVMLSLAEQGKFS
HLQHDAITSIKSTCLALILGGSETSPSTLTWAISLLLNNKDMLKKAQDEIDIHVGRDRNV
EDSDIENLVYIQAIIKETLRLYPAGPLLGHREAIEDCTVAGYNVRRGTRMLVNVWKIQRD
PRVYMEPNEFRPERFITGEAKEFDVRGQNFELMPFGSGRRSCPGSSLAMQVLHLGLARFL
QSFDVKTVMDMPVDMTESPGLTIPKATPLEILISPRLKEGLYV
>CYP82C4-A.thaliana
MDTSLFSLFVPILVFVFIALFKKSKKPKYVKAPAPSGAWPIIGHLHLLGGKEQLLYRTLG
KMADHYGPAMSLQLGSNEAFVVSSFEVAKDCFTVNDKALASRPMTAAAKHMGYNFAVFGF
APYSAFWREMRKIATIELLSNRRLQMLKHVRVSEITMGVKDLYSLWFKNGGTKPVMVDLK
SWLEDMTLNMIVRMVAGKRYFGGGGSVSSEDTEEAMQCKKAIAKFFHLIGIFTVSDAFPT
LSFFDLQGHEKEMKQTGSELDVILERWIENHRQQRKFSGTKENDSDFIDVMMSLAEQGKL
SHLQYDANTSIKSTCLALILGGSDTSASTLTWAISLLLNNKEMLKKAQDEIDIHVGRDRN
VEDSDIENLVYLQAIIKETLRLYPAGPLLGPREAMEDCTVAGYYVPCGTRLIVNVWKIQR
DPKVYMEPNEFRPERFITGEAKEFDVRGQNFELMPFGSGRRSCPGSSLAMQVLHLGLARF
LHSFDVKTVMDMPVDMSENPGLTIPKATPLEVLISPRIKEELFV
>CYP71AZ6-P.sativa
MDPVVIFLVLAFPIASVYLLFYHKKRVGGLSSPPGPRGLPFIGNFFQLYKAPCIHEYLWN
LSKKYGSLMTLHMGSVPILVVSSPKMAKEVLKTQDLIYCSRPRMTGMRKLSYDGLDVAFS
TYSEHWRHVRKLCTLELFTQKRAQLCFRLVHEQEVSRMIVRLSETAAASKDVNAFECFSN
LSTSIISRVAFGKRYDEDGIGKERLQRMLSEIDAMLAGIFVSDFFPMFGWIDRLSGMRAR
LDRTFKEMDMFYEELIDEHLKPNRPESPTEDLIDVMLKNKGSSCLLTMDSIKAILLNVFN
GGTGTSATLLVWAMTALMRNQGVMKKAQEDIRRVIGRKGNVDEDDIQNLSYLRAVVKETM
RLYPTGPLLIPRETMESSIIGEDKDHMYMIKPKTLVYVSMWAIGRDPEIWKNPMEFVPER
FLERPDLNYKGQQFEYIPFGAGRRICAGIHLGVTTVELALANLLYTFDWEPPAGTRFEDI
DDETLNGLTLQKKNALYIRPKKYICP
